# Blind cavefish evolved food-searching behavior without changing sensory modality compared with sighted conspecies in the dark

**DOI:** 10.1101/2023.06.12.544672

**Authors:** Kyleigh Kuball, Vânia Filipa Lima Fernandes, Daisuke Takagi, Masato Yoshizawa

## Abstract

In nature, animals must navigate to forage according to their sensory inputs. Different species use different sensory modalities to locate food efficiently. For teleosts, food emits visual, mechanical, chemical, and/or possibly weak-electrical signals, which can be detected by optic, auditory/lateral line, and olfactory/taste buds sensory systems. However, how fish respond to and use different sensory inputs when locating food, as well as the evolution of these sensory modalities, remain unclear. We examined the Mexican tetra, *Astyanax mexicanus*, which is composed of two different morphs: a sighted riverine (surface fish) and a blind cave morph (cavefish). Compared with surface fish, cavefish have enhanced non-visual sensory systems, including the mechanosensory lateral line system, chemical sensors comprising the olfactory system and taste buds, and the auditory system to help navigate toward food sources. We tested how visual, chemical, and mechanical stimuli evoke food-seeking behavior. In contrast to our expectations, both surface fish and cavefish did not follow a gradient of chemical stimulus (food extract) but used it as a cue for the ambient existence of food. Surface fish followed visual cues (red plastic beads and food pellets), but, in the dark, were likely to rely on mechanosensors—the lateral line and/or tactile sensor—as cavefish did. Our results indicate cavefish used similar sensory modality to surface fish in the dark, while adherence levels to stimuli were higher in cavefish. In addition, cavefish evolved an extended circling strategy to capture food, which may yield a higher chance to capture food by swimming-by the food multiple times instead of once through zigzag motion. In summary, we propose ancestors of cavefish similar to surface fish may have needed little modification in food-seeking strategy to adapt to the dark.
