## Supplemental file 1 for "Blind cavefish evolved food-searching behavior without changing sensory modality compared with sighted conspecies in the dark"

### Sheet: Figure 1
Figure 1. Latency in the light and dark conditions				n.s.: not significant
Linear Model (AIC = -0.3)		Statistics	P-values
Total Latency (Fig. 1A)	Population (pop: SF, CF)	F(1,40) = 0.4	0.5981
(3 of the SF and CF in each stimulus in either the light or dark consition)	Light and Dark (LD)	F(1,40) = 3.1	0.0842
	Stimulus (Sti: water, beads, scent, beads+scent, diet)	F(4,40) = 12.8	8.47e-07
	pop × LD	F(1,40) = 0.7	0.3936
	pop × Sti	F(4,40) = 0.6	0.6555
	LD × Sti	F(4,40) = 7.2	0.0001862
	pop × LD × Sti	F(4,40) = 1.8	0.1476
Comparizon between two stimulus (Fig. 1A)	Water vs. Beads stimuli (SF)	F(1,10) = 5.8	0.03699	n.s. after Holm's correction (x 3)
(shortest latency between the top and bottom arenas)	Water vs. Scent stimuli (SF)	F(1,10) = 5.8	0.03732	n.s. after Holm's correction (x 2)
Linear Model between Light and Dark conditions	Water vs. Beads+Scent stimuli (SF)	F(1,10) = 6.5	0.02862	n.s. after Holm's correction (x 4)
	Water vs. Diet stimuli (SF)	F(1,10) = 6.6	0.02785	n.s. after Holm's correction (x 5)
	Beads vs. Scent stimuli (SF)	F(1,10) = 0.0	0.8615
	Water vs. Beads stimuli (CF)	F(1,10) = 4.8	0.05403
	Water vs. Scent stimuli (CF)	F(1,10) = 5.2	0.04563	n.s. after Holm's correction (x 5)
	Water vs. Beads+Scent stimuli (CF)	F(1,10) = 1.3	0.287
	Water vs. Diet stimuli (CF)	F(1,10) = 4.8	0.05235
	Beads vs. Scent stimuli (CF)	F(1,10) = 2.2	0.167
Shortest Latency between the top and bottom arenas	Water stimulus (SF, Light vs Dark)	F(1,4) = 0.7	0.4559
Linear Model between Light and Dark conditions	Beads stimulus (SF, Light vs Dark)	F(1,4) = 2.7	0.1775
	Scent stimulus (SF, Light vs Dark)	F(1,4) = 1.1	0.3515
	Beads + Scent stimulus (SF, Light vs Dark)	F(1,4) = 6.2	0.0673
	Diet stimulus (SF, Light vs Dark)	F(1,4) = 4.8	0.0941
	Water stimulus (CF, Light vs Dark)	F(1,4) = 2454.7	4.965e-06	Holm's correction (x5)
	Beads stimulus (CF, Light vs Dark)	F(1,4) = 0.4	0.5843
	Scent stimulus (CF, Light vs Dark)	F(1,4) = 2.0	0.2301
	Beads + Scent stimulus (CF, Light vs Dark)	F(1,4) = 0.8	0.4273
	Diet stimulus (CF, Light vs Dark)	F(1,4) = 0.6	0.4751
Latency at the top areana	Water stimulus (SF, Light vs Dark)	F(1,4) = NA	NA
Linear Model between Light and Dark conditions	Beads stimulus (SF, Light vs Dark)	F(1,4) = 1047070	2.7365e-11	Holm's correction (x5)
	Scent stimulus (SF, Light vs Dark)	F(1,4) = 0.0	0.9909
	Beads + Scent stimulus (SF, Light vs Dark)	F(1,4) = 1.2	0.33
	Diet stimulus (SF, Light vs Dark)	F(1,4) = 4.1	0.1114
	Water stimulus (CF, Light vs Dark)	F(1,4) = 2454.7	4.965e-06	Holm's correction (x5)
	Beads stimulus (CF, Light vs Dark)	F(1,4) = 4.0	0.1161
	Scent stimulus (CF, Light vs Dark)	F(1,4) = 85580	3.2768e-09	Holm's correction (x4)
	Beads + Scent stimulus (CF, Light vs Dark)	F(1,4) = 4.0	0.1161
	Diet stimulus (CF, Light vs Dark)	F(1,4) = 0.0	0.987
Latency at the bottom arena	Water stimulus (SF, Light vs Dark)	F(1,4) = 0.7	0.4559
Linear Model between Light and Dark conditions	Beads stimulus (SF, Light vs Dark)	F(1,4) = 343.5	0.0002494	Holm's correction (x5)
	Scent stimulus (SF, Light vs Dark)	F(1,4) = 0.0	0.9601
	Beads + Scent stimulus (SF, Light vs Dark)	F(1,4) = 1.0	0.3739
	Diet stimulus (SF, Light vs Dark)	F(1,4) = 4.0	0.1162
	Water stimulus (CF, Light vs Dark)	F(1,4) = NA	NA
	Beads stimulus (CF, Light vs Dark)	F(1,4) = 0.9	0.3876
	Scent stimulus (CF, Light vs Dark)	F(1,4) = 6914.4	6.27e-07	Holm's correction (x5)
	Beads + Scent stimulus (CF, Light vs Dark)	F(1,4) = 1169.8	1.744e-05	Holm's correction (x4)
	Diet stimulus (CF, Light vs Dark)	F(1,4) = 0.0	0.9983
Top and Bottom arena comparizon for each stimulus (Linear Model)	Population (pop: SF, CF)	F(1,16) = 0.0	0.902833
Water stimulus	Light and Dark (LD)	F(1,16) = 9.6	0.0068575	**
	Top vs Bottom arena (TopBot)	F(1,16) = 0.0	0.902833
	pop × LD	F(1,16) = 2.1	0.165244
	pop × TopBot	F(1,16) = 19.6	0.0004188	***
	LD × TopBot	F(1,16) = 2.1	0.165244
	pop × LD × TopBot	F(1,16) = 9.6	0.0068575	**
Beads Stimulus	Population (pop: SF, CF)	F(1,16) = 0.5	0.49048
	Light and Dark (LD)	F(1,16) = 0.3	0.5841
	Top vs Bottom arena (TopBot)	F(1,16) = 3.5	0.07875
	pop × LD	F(1,16) = 0.8	0.37565
	pop × TopBot	F(1,16) = 5.0	0.04038	*
	LD × TopBot	F(1,16) = 4.3	0.05361
	pop × LD × TopBot	F(1,16) = 39.2	1.13e-05	***
Scent Stimulus	Population (pop: SF, CF)	F(1,16) = 0.0	0.931337
	Light and Dark (LD)	F(1,16) = 0.0	0.955361
	Top vs Bottom arena (TopBot)	F(1,16) = 1.0	0.32757
	pop × LD	F(1,16) = 0.0	0.998067
	pop × TopBot	F(1,16) = 1.1	0.30299
	LD × TopBot	F(1,16) = 9.3	0.007603	**
	pop × LD × TopBot	F(1,16) = 9.8	0.006256	**
Beads + Scent stimulus	Population (pop: SF, CF)	F(1,16) = 0.5	0.4926
	Light and Dark (LD)	F(1,16) = 0.3	0.5891
	Top vs Bottom arena (TopBot)	F(1,16) = 3.3	0.0879
	pop × LD	F(1,16) = 0.2	0.6497
	pop × TopBot	F(1,16) = 8.0	0.012	*
	LD × TopBot	F(1,16) = 2.5	0.1341
	pop × LD × TopBot	F(1,16) = 16.1	0.0009986	***
Diet stimulus	Population (pop: SF, CF)	F(1,16) = 0.0	0.9506
	Light and Dark (LD)	F(1,16) = 0.0	0.9721
	Top vs Bottom arena (TopBot)	F(1,16) = 0.0	0.959
	pop × LD	F(1,16) = 0.0	0.9898
	pop × TopBot	F(1,16) = 2.7	0.1173
	LD × TopBot	F(1,16) = 2.8	0.1135
	pop × LD × TopBot	F(1,16) = 2.7	0.117

### Sheet: Figure 2
Figure 2. Number of Attempt in the light and dark conditions				n.s.: not significant
Linear Model (AIC = -0.3)		Statistics	P-values
Total Number of Attempt (Fig. 2A)	Population (pop: SF, CF)	F(1,40) = 1.9	0.179179
(3 of the SF and CF in each stimulus in either the light or dark consition)	Light and Dark (LD)	F(1,40) = 17.7	0.0001396	***
	Stimulus (Sti: water, beads, scent, beads+scent, diet)	F(4,40) = 3.2	3.362e-12	***
	pop × LD	F(1,40) = 9.5	0.0037873	**
	pop × Sti	F(4,40) = 5.2	0.0017703	**
	LD × Sti	F(4,40) = 3.2	0.0237646	*
	pop × LD × Sti	F(4,40) = 5.4	0.0013985	**
Comparizon between two stimulus (Fig. 2A)	Water vs. Beads stimuli (SF)	Z = -2.8	0.004763	hermet x4 - 0.019052*
(shortest latency between the top and bottom arenas)	Water vs. Scent stimuli (SF)	Z = -2.828	0.004684	hermet x5 - 0.02342*
Linear Model between Light and Dark conditions	Water vs. Beads+Scent stimuli (SF)	Z = -2.6566	0.007893	hermet x2 - 0.015786**
	Water vs. Diet stimuli (SF)	Z = -2.8227	0.004763	hermet x3 - 0.014289*
	Beads vs. Scent stimuli (SF)	Z = 1.3659	0.172	hermet x1 - 0.172
	Water vs. Beads stimuli (CF)	Z = -2.2864	0.02223	hermet x2 - 0.04446*
	Water vs. Scent stimuli (CF)	Z = -3.0767	0.002093	hermet x4 - 0.008372**
	Water vs. Beads+Scent stimuli (CF)	Z = -2.6784	0.007397	hermet x3 - 0.022191*
	Water vs. Diet stimuli (CF)	Z = -3.0767	0.002093	hermet x5 - 0.010465*
	Beads vs. Scent stimuli (CF)	Z = -1.1229	0.2615	hermet x1 - 0.2615
Shortest Latency between the top and bottom arenas	Water stimulus (SF, Light vs Dark)	Z = -1	0.3173
Linear Model between Light and Dark conditions	Beads stimulus (SF, Light vs Dark)	Z = 1.964	0.04953	*
	Scent stimulus (SF, Light vs Dark)	Z = -0.2214	0.8248
	Beads + Scent stimulus (SF, Light vs Dark)	Z = 0.65465	0.5127
	Diet stimulus (SF, Light vs Dark)	Z = -1.964	0.04953	*
	Water stimulus (CF, Light vs Dark)	Z = NaN	NA
	Beads stimulus (CF, Light vs Dark)	Z = -0.66421	0.5066
	Scent stimulus (CF, Light vs Dark)	Z = -1.0911	0.2752
	Beads + Scent stimulus (CF, Light vs Dark)	Z = 1.964	0.04953	*
	Diet stimulus (CF, Light vs Dark)	Z = 1.964	0.04953	*
Latency at the top areana	Water stimulus (SF, Light vs Dark)	Z = NaN	NA
Linear Model between Light and Dark conditions	Beads stimulus (SF, Light vs Dark)	Z = 2.0868	0.0369	*
	Scent stimulus (SF, Light vs Dark)	Z = NaN	NA
	Beads + Scent stimulus (SF, Light vs Dark)	Z = 1.1237	0.2612
	Diet stimulus (SF, Light vs Dark)	Z = 1.1237	0.2612
	Water stimulus (CF, Light vs Dark)	Z = NaN	NA
	Beads stimulus (CF, Light vs Dark)	Z = -2.0868	0.0369	*
	Scent stimulus (CF, Light vs Dark)	Z = NaN	NA
	Beads + Scent stimulus (CF, Light vs Dark)	Z = 1	0.3173
	Diet stimulus (CF, Light vs Dark)	Z = 2.0868	0.0369	*
Latency at the bottom arena	Water stimulus (SF, Light vs Dark)	Z = -1	0.3173
Linear Model between Light and Dark conditions	Beads stimulus (SF, Light vs Dark)	Z = 1.964	0.04953	*
	Scent stimulus (SF, Light vs Dark)	Z = -0.2214	0.8248
	Beads + Scent stimulus (SF, Light vs Dark)	Z = 0.66421	0.5066
	Diet stimulus (SF, Light vs Dark)	Z = -1.964	0.04953	*
	Water stimulus (CF, Light vs Dark)	Z = NaN	NA
	Beads stimulus (CF, Light vs Dark)	Z = -0.6742	0.5002
	Scent stimulus (CF, Light vs Dark)	Z = -1.0911	0.2752
	Beads + Scent stimulus (CF, Light vs Dark)	Z = 1.964	0.04953	*
	Diet stimulus (CF, Light vs Dark)	Z = 1.964	0.04953	*
Top and Bottom arena comparizon for each stimulus (Linear Model)	Population (pop: SF, CF)	F(1,16) = 11.1	0.00424	**
Water stimulus	Light and Dark (LD)	F(1,16) = 11.1	0.00424	**
	Top vs Bottom arena (TopBot)	F(1,16) = 11.1	0.00424	**
	pop × LD	F(1,16) = 0.0	0.99989
	pop × TopBot	F(1,16) = 0.0	0.99989
	LD × TopBot	F(1,16) = 0.0	0.99989
	pop × LD × TopBot	F(1,16) = 0.0	1
Beads Stimulus	Population (pop: SF, CF)	F(1,16) = 8.3	0.0108521	*
	Light and Dark (LD)	F(1,16) = 7.3	0.0159072	*
	Top vs Bottom arena (TopBot)	F(1,16) = 16.3	0.0009513	***
	pop × LD	F(1,16) = 4.5	0.0494476	*
	pop × TopBot	F(1,16) = 0.0	0.952544
	LD × TopBot	F(1,16) = 0.0	0.943633
	pop × LD × TopBot	F(1,16) = 3.8	0.067793
Scent Stimulus	Population (pop: SF, CF)	F(1,16) = 5.5	0.0322	*
	Light and Dark (LD)	F(1,16) = 1.8	0.1967
	Top vs Bottom arena (TopBot)	F(1,16) = 167.0	6.98e-10	***
	pop × LD	F(1,16) = 0.4	0.5227
	pop × TopBot	F(1,16) = 0.0	1
	LD × TopBot	F(1,16) = 0.0	1
	pop × LD × TopBot	F(1,16) = 0.0	1
Beads + Scent stimulus	Population (pop: SF, CF)	F(1,16) = 2.9	0.109634
	Light and Dark (LD)	F(1,16) = 18.7	0.0005225	***
	Top vs Bottom arena (TopBot)	F(1,16) = 45.63	4.62e-06	***
	pop × LD	F(1,16) = 6.2	0.0240111	*
	pop × TopBot	F(1,16) = 9.13	0.0080978	**
	LD × TopBot	F(1,16) = 0.73	0.405152
	pop × LD × TopBot	F(1,16) = 0.13	0.727763
Diet stimulus	Population (pop: SF, CF)	F(1,16) = 6.3	0.0229098	*
	Light and Dark (LD)	F(1,16) = 8.7	0.0092549	**
	Top vs Bottom arena (TopBot)	F(1,16) = 19.2	0.0004617	***
	pop × LD	F(1,16) = 13.1	0.0022902	**
	pop × TopBot	F(1,16) = 2.7	0.120132
	LD × TopBot	F(1,16) = 9.3	0.0075512	**
	pop × LD × TopBot	F(1,16) = 1.3	0.270127

### Sheet: Figure 3
Figure 3				n.s.: not significant
Linear Model (AIC = -0.3)		Statistics	P-values
Total Number of Attempt (Fig. 3A)	Population (pop: SF, CF)	F(1,40) = 2.5783	0.116203
(3 of the SF and CF in each stimulus in either the light or dark consition)	Light and Dark (LD)	F(1,40) = 0.0071	0.933038
	Stimulus (Sti: water, beads, scent, beads+scent, diet)	F(4,40) = 14.5493	2.033e-07	***
	pop × LD	F(1,40) = 2.7738	0.103633
	pop × Sti	F(4,40) = 2.5434	0.05438
	LD × Sti	F(4,40) = 6.2538	0.000525	***
	pop × LD × Sti	F(4,40) = 17.5620	2.147e-08	***
Comparizon between two stimulus (Fig. 3A)	Water vs. Beads stimuli (SF)	Z = -0.34254	0.7319
(shortest latency between the top and bottom arenas)	Water vs. Scent stimuli (SF)	Z = -1.0813	0.2796
Linear Model between Light and Dark conditions	Water vs. Beads+Scent stimuli (SF)	Z =-1.2476	0.2122
	Water vs. Diet stimuli (SF)	Z =-2.9078	0.003639	**
	Beads vs. Scent stimuli (SF)	Z = -0.83019	0.4064
	Water vs. Beads stimuli (CF)	Z = 0.90067	0.3678
	Water vs. Scent stimuli (CF)	Z =-2.504	0.01228	*
	Water vs. Beads+Scent stimuli (CF)	Z =-2.0266	0.04271	*
	Water vs. Diet stimuli (CF)	Z = -2.7414	0.006117	**
	Beads vs. Scent stimuli (CF)	Z = -2.7914	0.005249	**
Shortest Latency between the top and bottom arenas	Water stimulus (SF, Light vs Dark)	Z = -1.1593	0.2463
Linear Model between Light and Dark conditions	Beads stimulus (SF, Light vs Dark)	Z = 1.1593	0.2463
	Scent stimulus (SF, Light vs Dark)	Z =-1.9926	0.0463	*
	Beads + Scent stimulus (SF, Light vs Dark)	Z = -1.9926	0.0463	*
	Diet stimulus (SF, Light vs Dark)	Z = 0.88561	0.3758
	Water stimulus (CF, Light vs Dark)	Z =-2.0868	0.0369	*
	Beads stimulus (CF, Light vs Dark)	Z = -1.5811	0.1138
	Scent stimulus (CF, Light vs Dark)	Z = -1.0911	0.2752
	Beads + Scent stimulus (CF, Light vs Dark)	Z = 1.964	0.04953
	Diet stimulus (CF, Light vs Dark)	Z = 1.5275	0.1266
Latency at the top areana	Water stimulus (SF, Light vs Dark)	Z = -1	0.3173
Linear Model between Light and Dark conditions	Beads stimulus (SF, Light vs Dark)			# The conditional covariance matrix has zero diagonal elements
	Scent stimulus (SF, Light vs Dark)	Z = -2.0868	0.0369	*
	Beads + Scent stimulus (SF, Light vs Dark)	Z = -2.0868	0.0369	*
	Diet stimulus (SF, Light vs Dark)			The conditional covariance matrix has zero diagonal elements
	Water stimulus (CF, Light vs Dark)	Z = -2.0868	0.0369	*
	Beads stimulus (CF, Light vs Dark)			# The conditional covariance matrix has zero diagonal elements
	Scent stimulus (CF, Light vs Dark)	Z = -2.0868	0.0369	*
	Beads + Scent stimulus (CF, Light vs Dark)	Z = -2.0868	0.0369	*
	Diet stimulus (CF, Light vs Dark)	Z =-0.69561	0.4867
Latency at the bottom arena	Water stimulus (SF, Light vs Dark)	Z = -0.94281	0.3458
Linear Model between Light and Dark conditions	Beads stimulus (SF, Light vs Dark)	Z = 1.1593	0.2463
	Scent stimulus (SF, Light vs Dark)	Z = -1.9926	0.0463	*
	Beads + Scent stimulus (SF, Light vs Dark)	Z = -0.69561	0.4867
	Diet stimulus (SF, Light vs Dark)	Z = 0.88561	0.3758
	Water stimulus (CF, Light vs Dark)			The conditional covariance matrix has zero diagonal elements
	Beads stimulus (CF, Light vs Dark)	Z = -1.5811	0.1138
	Scent stimulus (CF, Light vs Dark)	Z = 0.65465	0.5127
	Beads + Scent stimulus (CF, Light vs Dark)	Z = 1.9926	0.0463	*
	Diet stimulus (CF, Light vs Dark)	Z = 1.5275	0.1266
Top and Bottom arena comparizon for each stimulus (Linear Model)	Population (pop: SF, CF)	F(1,16) = 0.3124	0.583931
Water stimulus	Light and Dark (LD)	F(1,16) = 25.1497	0.000127	***
	Top vs Bottom arena (TopBot)	F(1,16) = 4.3726	0.052834
	pop × LD	F(1,16) = 0.0000	0.999114
	pop × TopBot	F(1,16) = 36.0774	1.83e-05	***
	LD × TopBot	F(1,16) = 27.7722	7.625e-05	***
	pop × LD × TopBot	F(1,16) = 0.0000	0.998156
Beads Stimulus	Population (pop: SF, CF)	F(1,16) = 11.4455	0.003793	**
	Light and Dark (LD)	F(1,16) = 1.7195	0.208259
	Top vs Bottom arena (TopBot)	F(1,16) = 171.5304	5.736e-10	***
	pop × LD	F(1,16) = 54.9482	1.47e-06	***
	pop × TopBot	F(1,16) =0.7173	0.40952
	LD × TopBot	F(1,16) = 0.7134	0.410763
	pop × LD × TopBot	F(1,16) = 1.0432	0.322267
Scent Stimulus	Population (pop: SF, CF)	F(1,16) = 5.4105	0.033483	*
	Light and Dark (LD)	F(1,16) = 7.5058	0.014539	*
	Top vs Bottom arena (TopBot)	F(1,16) = 0.7707	0.393
	pop × LD	F(1,16) = 13.4634	0.002073	**
	pop × TopBot	F(1,16) = 1.4372	0.248051
	LD × TopBot	F(1,16) = 100.7264	2.612e-08	***
	pop × LD × TopBot	F(1,16) = 0.0000	0.996499
Beads + Scent stimulus	Population (pop: SF, CF)	F(1,16) = 2.4754	0.13521
	Light and Dark (LD)	F(1,16) = 0.0108	0.9185
	Top vs Bottom arena (TopBot)	F(1,16) =1.3262	0.2664
	pop × LD	F(1,16) = 8.2523	0.01105	*
	pop × TopBot	F(1,16) = 0.0606	0.80867
	LD × TopBot	F(1,16) =28.1808	7.063e-05	***
	pop × LD × TopBot	F(1,16) =0.0057	0.94057
Diet stimulus	Population (pop: SF, CF)	F(1,16) =1.2292	0.2839
	Light and Dark (LD)	F(1,16) = 2.1056	0.1661
	Top vs Bottom arena (TopBot)	F(1,16) = 70.3457	2.987e-07	***
	pop × LD	F(1,16) = 0.1168	0.737
	pop × TopBot	F(1,16) = 92.5804	4.684e-08	***
	LD × TopBot	F(1,16) =1.1622	0.297
	pop × LD × TopBot	F(1,16) = 0.0000	0.9991

### Sheet: Figure 4
Figure 4				n.s.: not significant
Linear Model (AIC = -0.3)		Statistics	P-values
Total Number of Attempt (Fig. 3A)	Population (pop: SF, CF)	F(1,40) = 20.4401	5.37e-05	***
(3 of the SF and CF in each stimulus in either the light or dark consition)	Light and Dark (LD)	F(1,40) = 1.4570	0.233357
	Stimulus (Sti: water, beads, scent, beads+scent, diet)	F(4,40) =12.9820	7.279e-07	***
	pop × LD	F(1,40) = 0.4063	0.527507
	pop × Sti	F(4,40) = 5.0519	0.002164	**
	LD × Sti	F(4,40) = 1.4570	0.233357
	pop × LD × Sti	F(4,40) = 2.9184	0.032931	*
Comparizon between two stimulus (Fig. 3A)	Water vs. Beads stimuli (SF)	Z = -0.25639	0.7976
(shortest latency between the top and bottom arenas)	Water vs. Scent stimuli (SF)	Z = -0.83019	0.4064
Linear Model between Light and Dark conditions	Water vs. Beads+Scent stimuli (SF)	Z =-1.1623	0.2451
	Water vs. Diet stimuli (SF)	Z =-2.7414	0.006117	**
	Beads vs. Scent stimuli (SF)	Z = -0.66416	0.5066
	Water vs. Beads stimuli (CF)	Z = 0.71424	0.4751
	Water vs. Scent stimuli (CF)	Z =-2.4189	0.01557	*
	Water vs. Beads+Scent stimuli (CF)	Z =-2.7414	0.006117	**
	Water vs. Diet stimuli (CF)	Z = -2.9027	0.0037	**
	Beads vs. Scent stimuli (CF)	Z = -2.7711	0.005588	**
Shortest Latency between the top and bottom arenas	Water stimulus (SF, Light vs Dark)	Z = -1.1593	0.2463
Linear Model between Light and Dark conditions	Beads stimulus (SF, Light vs Dark)	Z = 1.1593	0.2463
	Scent stimulus (SF, Light vs Dark)	Z =-1.9926	0.0463	*
	Beads + Scent stimulus (SF, Light vs Dark)	Z = -1.9926	0.0463	*
	Diet stimulus (SF, Light vs Dark)	Z = -0.65465	0.5127
	Water stimulus (CF, Light vs Dark)	Z =-2.0868	0.0369	*
	Beads stimulus (CF, Light vs Dark)	Z = -1.5492	0.1213
	Scent stimulus (CF, Light vs Dark)	Z = -1.964	0.04953	*
	Beads + Scent stimulus (CF, Light vs Dark)	Z = 0.21822	0.8273
	Diet stimulus (CF, Light vs Dark)	Z = 1.0911	0.2752
Latency at the top areana	Water stimulus (SF, Light vs Dark)	Z = -1	0.3173
Linear Model between Light and Dark conditions	Beads stimulus (SF, Light vs Dark)	Z = NaN	NA
	Scent stimulus (SF, Light vs Dark)	Z =-2.0868	0.0369	*
	Beads + Scent stimulus (SF, Light vs Dark)	Z = -2.0868	0.0369	*
	Diet stimulus (SF, Light vs Dark)	Z = NaN	NA
	Water stimulus (CF, Light vs Dark)	Z = -2.0868	0.0369	*
	Beads stimulus (CF, Light vs Dark)	Z = NaN	NA
	Scent stimulus (CF, Light vs Dark)	Z = -2.0868	0.0369	*
	Beads + Scent stimulus (CF, Light vs Dark)	Z = -2.0868	0.0369	*
	Diet stimulus (CF, Light vs Dark)	Z =-1.1593	0.2463
Latency at the bottom arena	Water stimulus (SF, Light vs Dark)	Z = -0.69561	0.4867
Linear Model between Light and Dark conditions	Beads stimulus (SF, Light vs Dark)	Z = 1.1593	0.2463
	Scent stimulus (SF, Light vs Dark)	Z = -1.9926	0.0463	*
	Beads + Scent stimulus (SF, Light vs Dark)	Z = -0.69561	0.4867
	Diet stimulus (SF, Light vs Dark)	Z = 0.88561
	Water stimulus (CF, Light vs Dark)	Z = NaN	NA
	Beads stimulus (CF, Light vs Dark)	Z = -1.5492	0.1213
	Scent stimulus (CF, Light vs Dark)	Z = 0.21822	0.8273
	Beads + Scent stimulus (CF, Light vs Dark)	Z = 1.9926	0.0463	*
	Diet stimulus (CF, Light vs Dark)	Z = -0.65465	0.2752
Top and Bottom arena comparizon for each stimulus (Linear Model)	Population (pop: SF, CF)	F(1,16) = 1.6836	0.212844
Water stimulus	Light and Dark (LD)	F(1,16) =27.6754	7.765e-05	***
	Top vs Bottom arena (TopBot)	F(1,16) = 10.6327	0.004908	**
	pop × LD	F(1,16) = 0.0000	0.999649
	pop × TopBot	F(1,16) =34.7627	2.256e-05	***
	LD × TopBot	F(1,16) = 30.8982	4.322e-05	***
	pop × LD × TopBot	F(1,16) = 0.0000	0.998915
Beads Stimulus	Population (pop: SF, CF)	F(1,16) = 0.9797	0.337
	Light and Dark (LD)	F(1,16) = 0.0468	0.8315
	Top vs Bottom arena (TopBot)	F(1,16) =138.6032	2.712e-09	***
	pop × LD	F(1,16) =49.8439	2.697e-06	***
	pop × TopBot	F(1,16) = 0.5251	0.4791
	LD × TopBot	F(1,16) = 0.5249	0.4792
	pop × LD × TopBot	F(1,16) = 0.7661	0.3944
Scent Stimulus	Population (pop: SF, CF)	F(1,16) = 15.8777	0.001066
	Light and Dark (LD)	F(1,16) = 9.3208	0.007591
	Top vs Bottom arena (TopBot)	F(1,16) =0.4105	0.53081
	pop × LD	F(1,16) = 16.0389	0.001022
	pop × TopBot	F(1,16) = 1.7367	0.206117
	LD × TopBot	F(1,16) = 84.2183	8.949e-08	***
	pop × LD × TopBot	F(1,16) = 0.0000	0.99513
Beads + Scent stimulus	Population (pop: SF, CF)	F(1,16) = 12.4010	0.002832	**
	Light and Dark (LD)	F(1,16) = 0.0851	0.774286
	Top vs Bottom arena (TopBot)	F(1,16) =0.2188	0.646294
	pop × LD	F(1,16) = 0.7141	0.410548
	pop × TopBot	F(1,16) = 1.7778	0.201091
	LD × TopBot	F(1,16) =16.2783	0.0009596	***
	pop × LD × TopBot	F(1,16) =9.2002	0.0079119	**
Diet stimulus	Population (pop: SF, CF)	F(1,16) = 6.7832	0.019166
	Light and Dark (LD)	F(1,16) = 0.0491	0.827449
	Top vs Bottom arena (TopBot)	F(1,16) = 54.2130	1.6e-06	***
	pop × LD	F(1,16) =4.8778	0.04214	*
	pop × TopBot	F(1,16) = 85.0195	8.391e-08	***
	LD × TopBot	F(1,16) =13.2698	0.002192	**
	pop × LD × TopBot	F(1,16) = 0.0000	0.996793

### Sheet: Figure 5
Figure 5				n.s.: not significant
Linear Model (AIC = -0.3)		Statistics	P-values
Total Number of Attempt (Fig. 3A)	Population (pop: SF, CF)	F(1,40) = 77.2638	1.365e-10	***
(3 of the SF and CF in each stimulus in either the light or dark consition)	Light and Dark (LD)	F(1,40) = 0.5224	0.474359
	Stimulus (Sti: water, beads, scent, beads+scent, diet)	F(4,40) =13.6064	6.481e-07	***
	pop × LD	F(1,40) = 16.9953	0.000203	***
	pop × Sti	F(4,40) = 45.6317	8.102e-14	***
	LD × Sti	F(4,40) = 7.2500	0.0002044	***
	pop × LD × Sti	F(4,40) = 9.7016	1.808e-05	***
Comparizon between two stimulus (Fig. 3A)	Water vs. Beads stimuli (SF)	Z = NaN	NA
(shortest latency between the top and bottom arenas)	Water vs. Scent stimuli (SF)	Z =-1.6036	0.05551
Linear Model between Light and Dark conditions	Water vs. Beads+Scent stimuli (SF)	Z =NaN	NA
	Water vs. Diet stimuli (SF)	Z =-1.2172	0.1396
	Beads vs. Scent stimuli (SF)	Z = -1.9149	0.05551
	Water vs. Beads stimuli (CF)	Z = -2.7981	0.00514	** Holm x2 -- 0.01028*
	Water vs. Scent stimuli (CF)	Z =-2.9112	0.003601	** Holm x3 -- 0.010803*
	Water vs. Beads+Scent stimuli (CF)	Z =--2.9943	0.00275	**
	Water vs. Diet stimuli (CF)	Z = -2.9112	0.003601	** Holm x4 -- 0.014404*
	Beads vs. Scent stimuli (CF)	Z = -1.8095	0.07037
Shortest Latency between the top and bottom arenas	Water stimulus (SF, Light vs Dark)	Z = NaN	NA
Linear Model between Light and Dark conditions	Beads stimulus (SF, Light vs Dark)	Z = NaN	NA
	Scent stimulus (SF, Light vs Dark)	Z =-0.74536	0.4561
	Beads + Scent stimulus (SF, Light vs Dark)	Z = -NaN	NA
	Diet stimulus (SF, Light vs Dark)	Z =-1.5492	0.1213
	Water stimulus (CF, Light vs Dark)	Z =-0.8165	0.4142
	Beads stimulus (CF, Light vs Dark)	Z = -0.2357	0.8137
	Scent stimulus (CF, Light vs Dark)	Z = 1.5275	0.1266
	Beads + Scent stimulus (CF, Light vs Dark)	Z = 1.9926	0.0463	*
	Diet stimulus (CF, Light vs Dark)	Z = -1.5275	0.1266
Latency at the top areana	Water stimulus (SF, Light vs Dark)	Z = NaN	NA
Linear Model between Light and Dark conditions	Beads stimulus (SF, Light vs Dark)	Z = NaN	NA
	Scent stimulus (SF, Light vs Dark)	Z =NaN	NA
	Beads + Scent stimulus (SF, Light vs Dark)	Z =NaN	NA
	Diet stimulus (SF, Light vs Dark)	Z = NaN	NA
	Water stimulus (CF, Light vs Dark)	Z =-0.8165	0.4142
	Beads stimulus (CF, Light vs Dark)	Z = NaN	NA
	Scent stimulus (CF, Light vs Dark)	Z = -1.5811	0.1138
	Beads + Scent stimulus (CF, Light vs Dark)	Z = -1.5492	0.1213
	Diet stimulus (CF, Light vs Dark)	Z = 1	0.3173
Latency at the bottom arena	Water stimulus (SF, Light vs Dark)	Z = NaN	NA
Linear Model between Light and Dark conditions	Beads stimulus (SF, Light vs Dark)	Z = NaN	NA
	Scent stimulus (SF, Light vs Dark)	Z = -0.74536	0.4561
	Beads + Scent stimulus (SF, Light vs Dark)	Z = NaN	NA
	Diet stimulus (SF, Light vs Dark)	Z = -1.5492	0.1213
	Water stimulus (CF, Light vs Dark)	Z = NaN	NA
	Beads stimulus (CF, Light vs Dark)	Z = -0.2357	0.8137
	Scent stimulus (CF, Light vs Dark)	Z = 1.5275	0.1266
	Beads + Scent stimulus (CF, Light vs Dark)	Z = 1.964	0.04953	*
	Diet stimulus (CF, Light vs Dark)	Z = -1.5275	0.1266
Top and Bottom arena comparizon for each stimulus (Linear Model)	Population (pop: SF, CF)	F(1,16) = 65.4558	4.791e-07	***
Water stimulus	Light and Dark (LD)	F(1,16) =65.4558	4.791e-07	***
	Top vs Bottom arena (TopBot)	F(1,16) = 65.4558	4.791e-07	***
	pop × LD	F(1,16) = 1.5719	0.2279
	pop × TopBot	F(1,16) =1.5719	0.2279
	LD × TopBot	F(1,16) = 1.5719	0.2279
	pop × LD × TopBot	F(1,16) = 1.1468	0.3001
Beads Stimulus	Population (pop: SF, CF)	F(1,16) = 938.206	1.236e-15	***
	Light and Dark (LD)	F(1,16) = 0.000	1
	Top vs Bottom arena (TopBot)	F(1,16) =938.206	1.236e-15	***
	pop × LD	F(1,16) = 0.000	1
	pop × TopBot	F(1,16) = 27.152	8.577e-05	***
	LD × TopBot	F(1,16) = 0.000	1
	pop × LD × TopBot	F(1,16) = 0.000	1
Scent Stimulus	Population (pop: SF, CF)	F(1,16) = 19.8763	0.0003963
	Light and Dark (LD)	F(1,16) = 1.2987	0.271225
	Top vs Bottom arena (TopBot)	F(1,16) =31.8656	3.654e-05	***
	pop × LD	F(1,16) = 1.3088	0.269445
	pop × TopBot	F(1,16) = 35.7594	1.924e-05	***
	LD × TopBot	F(1,16) = 39.8287	1.036e-05
	pop × LD × TopBot	F(1,16) = 1.3446	0.263245
Beads + Scent stimulus	Population (pop: SF, CF)	F(1,16) = 472.8279	2.626e-13	***
	Light and Dark (LD)	F(1,16) = 9.4713	0.007211	**
	Top vs Bottom arena (TopBot)	F(1,16) =49.1691	2.933e-06	***
	pop × LD	F(1,16) = 1.7171	0.208565
	pop × TopBot	F(1,16) = 1.7244	0.207648
	LD × TopBot	F(1,16) =140.1304	2.506e-09	***
	pop × LD × TopBot	F(1,16) =2.5031	0.133184
Diet stimulus	Population (pop: SF, CF)	F(1,16) = 6.2083	0.02408	*
	Light and Dark (LD)	F(1,16) = 3.2975	0.08817
	Top vs Bottom arena (TopBot)	F(1,16) = 52.3192	1.998e-06	***
	pop × LD	F(1,16) =52.5184	1.951e-06	***
	pop × TopBot	F(1,16) = 0.0000	0.99768
	LD × TopBot	F(1,16) =39.1007	1.153e-05	***
	pop × LD × TopBot	F(1,16) =0.0000	0.99809

### Sheet: Figure 6
Figure 6				n.s.: not significant
Linear Model (AIC = -0.3)		Statistics	P-values
Total Number of Attempt (Fig. 3A)	Population (pop: SF, CF)	F(1,40) = 20.8121	4.725e-05	***
(3 of the SF and CF in each stimulus in either the light or dark consition)	Light and Dark (LD)	F(1,40) = 2.8742	0.09778
	Stimulus (Sti: water, beads, scent, beads+scent, diet)	F(4,40) =4.7541	0.003116	**
	pop × LD	F(1,40) = 4.1465	0.04838	*
	pop × Sti	F(4,40) = 4.4490	0.004551	**
	LD × Sti	F(4,40) = 4.3027	0.005467	**
	pop × LD × Sti	F(4,40) = 4.1415	0.006703	**
Comparizon between two stimulus (Fig. 3A)	Water vs. Beads stimuli (SF)	Z = NaN	NA
(shortest latency between the top and bottom arenas)	Water vs. Scent stimuli (SF)	Z = -1.8916	0.05854
Linear Model between Light and Dark conditions	Water vs. Beads+Scent stimuli (SF)	Z = NaN	NA
	Water vs. Diet stimuli (SF)	Z = -1.4771	0.1396
	Beads vs. Scent stimuli (SF)	Z = -1.8916	0.05854
	Water vs. Beads stimuli (CF)	Z = -2.4906	0.01275	* holm x2 -- 0.0255*
	Water vs. Scent stimuli (CF)	Z = -2.8227	0.004763	** holm x4 -- 0.019052*
	Water vs. Beads+Scent stimuli (CF)	Z = -2.8227	0.004763	** holm x5 -- 0.023815*
	Water vs. Diet stimuli (CF)	Z = -2.6566	0.007893	** holm x3 -- 0.023679*
	Beads vs. Scent stimuli (CF)	Z = -1.7614	0.07817
Shortest Latency between the top and bottom arenas	Water stimulus (SF, Light vs Dark)	Z = NaN	NA
Linear Model between Light and Dark conditions	Beads stimulus (SF, Light vs Dark)	Z = NaN	NA
	Scent stimulus (SF, Light vs Dark)	Z = -1.1593	0.1266
	Beads + Scent stimulus (SF, Light vs Dark)	Z = NaN	NA
	Diet stimulus (SF, Light vs Dark)	Z = -1.5492	0.1213
	Water stimulus (CF, Light vs Dark)	Z = -1	0.3173
	Beads stimulus (CF, Light vs Dark)	Z = -0.21822	0.8273
	Scent stimulus (CF, Light vs Dark)	Z = 1.964	0.04953	*
	Beads + Scent stimulus (CF, Light vs Dark)	Z = -1.964	0.04953	*
	Diet stimulus (CF, Light vs Dark)
Latency at the top areana	Water stimulus (SF, Light vs Dark)	Z = NaN	NA
Linear Model between Light and Dark conditions	Beads stimulus (SF, Light vs Dark)	Z = NaN	NA
	Scent stimulus (SF, Light vs Dark)	Z = NaN	NA
	Beads + Scent stimulus (SF, Light vs Dark)	Z = NaN	NA
	Diet stimulus (SF, Light vs Dark)	Z = NaN	NA
	Water stimulus (CF, Light vs Dark)	Z = -1	0.3173
	Beads stimulus (CF, Light vs Dark)	Z = NaN	NA
	Scent stimulus (CF, Light vs Dark)	Z = -1.5492	0.1213
	Beads + Scent stimulus (CF, Light vs Dark)	Z = -1.5492	0.1213
	Diet stimulus (CF, Light vs Dark)	Z = 1	0.3173
Latency at the bottom arena	Water stimulus (SF, Light vs Dark)	Z = NaN	NA
Linear Model between Light and Dark conditions	Beads stimulus (SF, Light vs Dark)	Z = NaN	NA
	Scent stimulus (SF, Light vs Dark)	Z = -1.1593	0.2463
	Beads + Scent stimulus (SF, Light vs Dark)	Z = NaN	NA
	Diet stimulus (SF, Light vs Dark)	Z = -1.5492	0.1213
	Water stimulus (CF, Light vs Dark)	Z = NaN	NA
	Beads stimulus (CF, Light vs Dark)	Z = -0.21822	0.8273
	Scent stimulus (CF, Light vs Dark)	Z = 1.5275	0.1266
	Beads + Scent stimulus (CF, Light vs Dark)	Z = 1.964	0.04953	*
	Diet stimulus (CF, Light vs Dark)	Z = -1.964	0.04953	*
Top and Bottom arena comparizon for each stimulus (Linear Model)	Population (pop: SF, CF)	F(1,16) = 95.6788	3.732e-08	***
Water stimulus	Light and Dark (LD)	F(1,16) =95.6788	3.732e-08	***
	Top vs Bottom arena (TopBot)	F(1,16) = 95.6788	3.732e-08	***
	pop × LD	F(1,16) = 1.5717	0.228
	pop × TopBot	F(1,16) =1.5717	0.228
	LD × TopBot	F(1,16) = 1.5717	0.228
	pop × LD × TopBot	F(1,16) = 1.1468	0.3001
Beads Stimulus	Population (pop: SF, CF)	F(1,16) = 446.6815	4.079e-13	***
	Light and Dark (LD)	F(1,16) = 0.0574	0.813739
	Top vs Bottom arena (TopBot)	F(1,16) =446.6815	4.079e-13	***
	pop × LD	F(1,16) = 0.0000	0.999981
	pop × TopBot	F(1,16) = 10.2142	0.005625	**
	LD × TopBot	F(1,16) = 0.0000	0.999981
	pop × LD × TopBot	F(1,16) = 0.0000	0.999986
Scent Stimulus	Population (pop: SF, CF)	F(1,16) = 41.3360	8.332e-06	***
	Light and Dark (LD)	F(1,16) = 7.1490	0.0166416	*
	Top vs Bottom arena (TopBot)	F(1,16) =20.8184	0.0003194	***
	pop × LD	F(1,16) = 8.5670	0.0098728	**
	pop × TopBot	F(1,16) = 46.3388	4.211e-06	***
	LD × TopBot	F(1,16) = 57.7712	1.07e-06	***
	pop × LD × TopBot	F(1,16) = 1.3332	0.265198
Beads + Scent stimulus	Population (pop: SF, CF)	F(1,16) = 630.5627	2.793e-14	***
	Light and Dark (LD)	F(1,16) = 7.1682	0.01652	*
	Top vs Bottom arena (TopBot)	F(1,16) =66.5713	4.291e-07	***
	pop × LD	F(1,16) = 1.9232	0.18452
	pop × TopBot	F(1,16) = 1.9263	0.18419
	LD × TopBot	F(1,16) =182.1787	3.679e-10	***
	pop × LD × TopBot	F(1,16) =2.7984	0.11379
Diet stimulus	Population (pop: SF, CF)	F(1,16) = 7.5922	0.01408	*
	Light and Dark (LD)	F(1,16) = 7.8517	0.01279	*
	Top vs Bottom arena (TopBot)	F(1,16) = 57.3031	1.127e-06	***
	pop × LD	F(1,16) =50.7226	2.421e-06	***
	pop × TopBot	F(1,16) = 0.0000	0.99842
	LD × TopBot	F(1,16) =37.6946	1.425e-05	***
	pop × LD × TopBot	F(1,16) = 0.0000	0.99868
